# Modeling multifunctionality of genes with secondary gene co-expression networks in human brain provides novel disease insights

**DOI:** 10.1101/2020.09.29.317305

**Authors:** Juan A. Sánchez, Ana L. Gil-Martinez, Alejandro Cisterna, Sonia García-Ruíz, Alicia Gómez, Regina Reynolds, Mike Nalls, John Hardy, Mina Ryten, Juan A. Botía

## Abstract

**Motivation:** Co-expression networks are a powerful gene expression analysis method to study how genes co-express together in clusters with functional coherence that usually resemble specific cell type behaviour for the genes involved. They can be applied to bulk-tissue gene expression profiling and assign function, and usually cell type specificity, to a high percentage of the gene pool used to construct the network. One of the limitations of this method is that each gene is predicted to play a role in a specific set of coherent functions in a single cell type (i.e. at most we get a single <gene, function, cell type> for each gene). We present here GMSCA (Gene Multifunctionality Secondary Co-expression Analysis), a software tool that exploits the co-expression paradigm to increase the number of functions and cell types ascribed to a gene in bulk-tissue co-expression networks.

**Results:** We applied GMSCA to 27 co-expression networks derived from bulk-tissue gene expression profiling of a variety of brain tissues. Neurons and glial cells (microglia, astrocytes and oligodendrocytes) were considered the main cell types. Applying this approach, we increase the overall number of predicted triplets <gene, function, cell type> by 46.73%. Moreover, GMSCA predicts that the *SNCA* gene, traditionally associated to work mainly in neurons, also plays a relevant function in oligodendrocytes.

**Availability:** The tool is available at GitHub,https://github.com/drlaguna/GMSCA as open source software.

**Implementation:** GSMCA is implemented in R.
