## Supplementary File 2 for "Modeling multifunctionality of genes with secondary gene co-expression networks in human brain provides novel disease insights"

### Sheet: Primary GCN replication
tissue	ctype	genesinnet	genesinsc	common	scpreds	ourpreds	commonpreds	fet
NotAD	N	18162	17922	13996	2590	1717	517	4.26762e-36
NotAD	OLG	18167	17925	13998	812	293	95	3.27464e-46
NotAD	MG	18166	17923	13998	876	913	73	0.0173232
NotAD	MA	18165	17922	13998	1365	2156	397	2.93505e-42
ProbableAD	N	18162	17922	13996	2590	2593	823	2.25173e-74
ProbableAD	OLG	18167	17925	13998	812	2170	236	3.48577e-24
ProbableAD	MG	18166	17923	13998	876	670	61	0.00194118
ProbableAD	MA	18165	17922	13998	1365	856	229	1.00445e-49
AD	N	18162	17922	13996	2590	2344	749	9.98227e-68
AD	OLG	18167	17925	13998	812	289	97	1.01795e-48
AD	MG	18166	17923	13998	876	559	63	3.60957e-06
AD	MA	18165	17922	13998	1365	2353	409	2.39276e-37
AllSamples	N	18162	17922	13996	2590	2381	703	1.00076e-47
AllSamples	OLG	18167	17925	13998	812	326	114	1.52536e-59
AllSamples	MG	18166	17923	13998	876	722	72	5.15573e-05
AllSamples	MA	18165	17922	13998	1365	1665	342	2.31444e-46

### Sheet: Secondary GCN replication
tissue	ctype	genesinnet	genesinsc	common	scpreds	ourpreds	commonpreds	fet
NotAD	N	18162	17922	13996	2073	1103	319	2.01878e-36
NotAD	OLG	18167	17925	13998	717	113	21	2.40323e-07
NotAD	MG	18166	17923	13998	803	315	31	0.00236032
NotAD	MA	18165	17922	13998	968	307	36	0.00128699
ProbableAD	N	18162	17922	13996	1767	667	151	1.48251e-13
ProbableAD	OLG	18167	17925	13998	576	166	40	3.70369e-20
ProbableAD	MG	18166	17923	13998	815	493	42	0.00846814
ProbableAD	MA	18165	17922	13998	1136	656	88	1.54562e-06
AD	N	18162	17922	13996	1841	701	135	1.9965e-06
AD	OLG	18167	17925	13998	715	177	37	1.37685e-13
AD	MG	18166	17923	13998	813	976	82	0.000406038
AD	MA	18165	17922	13998	956	376	47	4.03866e-05
AllSamples	N	18162	17922	13996	1887	1129	271	1.20473e-23
AllSamples	OLG	18167	17925	13998	698	155	35	2.74132e-14
AllSamples	MG	18166	17923	13998	804	384	23	0.448456
AllSamples	MA	18165	17922	13998	1023	451	78	5.00449e-13
