## Supplementary File 3 for "Modeling multifunctionality of genes with secondary gene co-expression networks in human brain provides novel disease insights"

### Sheet: Primary Network replication
networkfamily	tissue	ctype	genesinnet	genesinbarres	common	barrespreds	ourpreds	commonpreds	fet
gtexv6	AntCingCortex	N	19905	21653	14136	6701	4448	2566	4.25511e-62
gtexv6	AntCingCortex	OLG	19910	21660	14140	3934	1408	505	2.37509e-12
gtexv6	AntCingCortex	MG	19909	21661	14139	2431	699	128	0.22462
gtexv6	AntCingCortex	MA	19908	21658	14138	5121	849	419	4.84387e-16
gtexv6	Cortex	N	20596	21653	14371	6723	3014	1521	2.89098e-06
gtexv6	Cortex	OLG	20601	21660	14375	3935	1024	483	7.23942e-45
gtexv6	Cortex	MG	20600	21661	14374	2426	614	118	0.065036
gtexv6	Cortex	MA	20599	21658	14373	5129	737	428	4.97086e-37
gtexv6	FCortex	N	20130	21653	14198	6712	3748	2168	8.74033e-52
gtexv6	FCortex	OLG	20136	21660	14202	3933	997	533	4.1367e-71
gtexv6	FCortex	MG	20135	21661	14201	2425	1212	277	4.09378e-08
gtexv6	FCortex	MA	20134	21658	14200	5122	652	405	1.60354e-43
CoExpROSMAP	NotAD	N	18162	21653	14542	6795	1779	959	5.73555e-11
CoExpROSMAP	NotAD	OLG	18167	21660	14546	3983	292	173	1.01658e-30
CoExpROSMAP	NotAD	MG	18166	21661	14545	2463	953	231	1.70658e-09
CoExpROSMAP	NotAD	MA	18165	21658	14544	5186	2242	1090	6.32398e-43
10UKBEC	FCTX	N	19143	21653	15353	6511	1806	1147	2.32436e-82
10UKBEC	FCTX	OLG	19150	21660	15359	3789	434	246	3.10842e-47
10UKBEC	FCTX	MG	19148	21661	15360	2314	109	53	1.19855e-16
10UKBEC	FCTX	MA	19150	21658	15359	4924	346	285	5.23146e-85
10UKBEC	OCTX	N	19143	21653	15353	6511	2114	1005	1.70175e-07
10UKBEC	OCTX	OLG	19150	21660	15359	3789	594	366	1.08664e-84
10UKBEC	OCTX	MG	19148	21661	15360	2314	122	63	2.76073e-21
10UKBEC	OCTX	MA	19150	21658	15359	4924	268	217	3.80468e-62
10UKBEC	TCTX	N	19143	21653	15353	6511	1263	828	4.50703e-67
10UKBEC	TCTX	OLG	19150	21660	15359	3789	366	193	1.94065e-31
10UKBEC	TCTX	MG	19148	21661	15360	2314	201	71	7.21074e-13
10UKBEC	TCTX	MA	19150	21658	15359	4924	503	371	1.00641e-84

### Sheet: Secondary Network replication
networkfamily	tissue	ctype	genesinnet	genesinbarres	common	barrespreds	ourpreds	commonpreds	fet
gtexv6	AntCingCortex	N	19905	21653	14136	4135	1187	671	1.12604e-93
gtexv6	AntCingCortex	OLG	19910	21660	14140	3429	365	144	5.19425e-11
gtexv6	AntCingCortex	MG	19909	21661	14139	2303	285	67	0.000921479
gtexv6	AntCingCortex	MA	19908	21658	14138	4702	277	99	0.205146
gtexv6	Cortex	N	20596	21653	14371	5202	1703	879	9.57777e-44
gtexv6	Cortex	OLG	20601	21660	14375	3452	644	236	1.46541e-13
gtexv6	Cortex	MG	20600	21661	14374	2308	592	203	6.90317e-29
gtexv6	Cortex	MA	20599	21658	14373	4701	766	199	0.999986
gtexv6	FCortex	N	20130	21653	14198	4544	670	276	1.86234e-07
gtexv6	FCortex	OLG	20136	21660	14202	3400	451	201	1.36688e-22
gtexv6	FCortex	MG	20135	21661	14201	2148	666	101	0.505818
gtexv6	FCortex	MA	20134	21658	14200	4717	554	283	7.0279e-19
CoExpROSMAP	NotAD	N	18162	21653	14542	5836	1154	626	4.47357e-24
CoExpROSMAP	NotAD	OLG	18167	21660	14546	3810	118	44	0.00511857
CoExpROSMAP	NotAD	MG	18166	21661	14545	2232	333	68	0.00726802
CoExpROSMAP	NotAD	MA	18165	21658	14544	4096	324	119	0.000439921
10UKBEC	FCTX	N	19143	21653	15353	5364	1914	833	6.0137e-17
10UKBEC	FCTX	OLG	19150	21660	15359	3543	526	185	1.06335e-10
10UKBEC	FCTX	MG	19148	21661	15360	2261	457	67	0.535282
10UKBEC	FCTX	MA	19150	21658	15359	4639	1021	455	8.63962e-24
10UKBEC	OCTX	N	19143	21653	15353	5506	1306	693	2.67807e-40
10UKBEC	OCTX	OLG	19150	21660	15359	3423	609	277	1.91359e-38
10UKBEC	OCTX	MG	19148	21661	15360	2251	92	30	1.07923e-05
10UKBEC	OCTX	MA	19150	21658	15359	4707	873	239	0.986561
10UKBEC	TCTX	N	19143	21653	15353	5683	2862	1488	1.19149e-73
10UKBEC	TCTX	OLG	19150	21660	15359	3596	849	373	4.08924e-42
10UKBEC	TCTX	MG	19148	21661	15360	2243	435	54	0.918635
10UKBEC	TCTX	MA	19150	21658	15359	4553	165	92	2.02056e-12
