## Supplementary File 4 for "Modeling multifunctionality of genes with secondary gene co-expression networks in human brain provides novel disease insights"

### Sheet: Prediction overlap
	Frontal Cortex GTEx versus FCTX-UKBEC and NotAD-ROSMAP
		ctype	FCortex	FCTX	NotAD	FCortex_FET	FCTX_FET	NotAD_FET
	FCortex	N	6903	2355	2978	0	0	0
		OLG	2476	590	436	0	0	0
		MG	2789	370	1188	0	1.30132444523772e-318	0
		MA	2058	646	1171	0	0	0
	FCTX-UKBEC versus Frontal Cortex GTEx and NotAD-ROSMAP
		ctype	FCTX	FCortex	NotAD	FCTX_FET	FCortex_FET	NotAD_FET
	FCTX	N	4678	2355	1860	0	0	0
		OLG	1283	590	307	0	0	0
		MG	792	370	320	0	0	0
		MA	1667	646	860	0	0	0
	NotAD-ROSMAP versus FCTX-UKBEC and Frontal Cortex GTEx
		ctype	NotAD	FCortex	FCTX	NotAD_FET	FCortex_FET	FCTX_FET
	NotAD	N	4152	2978	1860	0	0	0
		OLG	641	436	307	0	0	0
		MG	1810	1188	320	0	0	0
		MA	3314	1171	860	0	0	0
	Putamen-GTEx versus PUTM-UKBEC
		ctype	Putamen	PUTM	Putamen_FET	PUTM_FET
	Putamen	N	5613	2383	0	0
		OLG	2381	727	0	0
		MG	2185	368	0	0
		MA	2649	794	0	0
	Substantianigra-GTEx versus SNIG-UKBEC
		ctype	Substantianigra	SNIG	Substantianigra_FET	SNIG_FET
	Substantianigra	N	4712	1937	0	0
		OLG	2565	625	0	0
		MG	2576	519	0	0
		MA	1868	507	0	0
